# Comprehensive network modeling approaches unravel dynamic enhancer-promoter interactions across neural differentiation

**DOI:** 10.1101/2024.05.22.595375

**Authors:** William DeGroat, Fumitaka Inoue, Tal Ashuach, Nir Yosef, Nadav Ahituv, Anat Kreimer

**Affiliations:** Center for Advanced Biotechnology and Medicine, Rutgers, The State University of New Jersey, 679 Hoes Lane West, Piscataway, NJ 08854, UAS; Institute for the Advanced Study of Human Biology (WPI-ASHBi), Kyoto University, Kyoto, Japan; Department of Electrical Engineering and Computer Sciences and Center for Computational Biology, University of California, Berkeley, 387 Soda Hall, Berkeley, CA 94720, USA; Department of Systems Immunology, Weizmann Institute of Science, 234 Herzl Street, Rehovot 7610001, Israel; Chan-Zuckerberg Biohub, 499 Illinois St, San Francisco, CA 94158, USA; Department of Systems Immunology, Ragon Institute of MGH, MIT, and Harvard Institute of Science, 400 Technology Square, Cambridge, MA 02139, USA; Department of Bioengineering and Therapeutic Sciences, University of California, San Francisco, 513 Parnassus Ave, CA 94143, USA; Institute for Human Genetics, University of California, San Francisco, 513 Parnassus Ave, CA 94143, USA; Department of Biochemistry and Molecular Biology, Rutgers, The State University of New Jersey, 604 Allison Road, Piscataway, NJ 08854, USA

**Keywords:** Functional Genomics, Gene Regulation, Neural Development, Computational Genomics

## Abstract

**Background:** Increasing evidence suggests that a substantial proportion of disease-associated mutations occur in enhancers, regions of non-coding DNA essential to gene regulation. Understanding the structures and mechanisms of regulatory programs this variation affects can shed light on the apparatuses of human diseases.

**Results:** We collected epigenetic and gene expression datasets from seven early time points during neural differentiation. Focusing on this model system, we constructed networks of enhancer-promoter interactions, each at an individual stage of neural induction. These networks served as the base for a rich series of analyses, through which we demonstrated their temporal dynamics and enrichment for various disease-associated variants. We applied the Girvan-Newman clustering algorithm to these networks to reveal biologically relevant substructures of regulation. Additionally, we demonstrated methods to validate predicted enhancer-promoter interactions using transcription factor overexpression and massively parallel reporter assays.

**Conclusions:** Our findings suggest a generalizable framework for exploring gene regulatory programs and their dynamics across developmental processes. This includes a comprehensive approach to studying the effects of disease-associated variation on transcriptional networks. The techniques applied to our networks have been published alongside our findings as a computational tool, E-P-INAnalyzer. Our procedure can be utilized across different cellular contexts and disorders.
