## Supplementary Table 4 for "Comprehensive network modeling approaches unravel dynamic enhancer-promoter interactions across neural differentiation"

### Sheet: Genome-Biology_E-P-IN_ST4
	ASD-Associated SNVs	ASD-Associated Genes	SCZ-Associated SNVs	BP-Associated SNVs	MDD-Associated SNVs	PD-Associated SNVs	AD-Associated SNVs	DD-Associated Genes
Collapsed	<0.001	<0.001	<0.001	<0.001	1	<0.001	0.091	0.014
0H	<0.001	<0.001	<0.001	<0.001	1	0.113	1	0.03
3H	<0.001	<0.001	<0.001	<0.001	1	<0.001	0.057	0.129
6H	<0.001	<0.001	<0.001	<0.001	1	<0.001	0.053	0.027
12H	<0.001	<0.001	<0.001	<0.001	1	<0.001	1	0.008
24H	<0.001	<0.001	<0.001	<0.001	1	<0.001	1	0.009
48H	<0.001	<0.001	<0.001	<0.001	1	0.107	1	0.016
72H	<0.001	<0.001	<0.001	<0.001	1	0.1	1	0.002
	p-value > 0.05
	p-value < 0.05
